# An algal nutrient-replete, optimized medium for fast growth and high triacylglycerol accumulation

**DOI:** 10.1101/2024.11.07.622501

**Authors:** Tim L Jeffers, Ryan McCombs, Stefan Schmollinger, Sabeeha S Merchant, Krishna K Niyogi, Melissa S Roth

## Abstract

Microalgae are promising sources to sustainably meet the global needs for energy and products. Algae grow under different trophic conditions, where nutritional status regulates biosynthetic pathways, energy production, and growth. The green alga *Chromochloris zofingiensis* has strong economic potential because it co-produces biofuel precursors and the high-value antioxidant astaxanthin while accumulating biomass when grown mixotrophically. As an emerging reference alga for photosynthesis, metabolism, and bioproduction, *C. zofingiensis* needs a defined, optimized medium to standardize experiments during fast growth. Because the interplay of glucose consumption (+Glc) and mineral deficiency influences photosynthesis, growth, and the production of lipids and astaxanthin, we designed a replete nutrient medium tailored to the *C. zofingiensis* cellular ionome. We combined inductively coupled plasma mass spectrometry (ICP-MS) and +Glc growth curves to determine a medium that is nutrient replete for at least 5 days of +Glc logarithmic growth. We found that there are high nutritional needs for phosphorus and sulfur during mixotrophy. Iron was the only element measured for which the cellular concentration correlated with exogenous concentration and was iteratively adjusted until the internal ionome was consistent through the logarithmic growth phase. This *<u>C</u>hromochloris*-<u>O</u>ptimized <u>R</u>atio of <u>E</u>lements (CORE) medium supports fast growth and high biomass without causing excess nutrient toxicity. This defined, nutrient-replete standard is important for future *C. zofingiensis* investigations and can be adapted for other species to support high biomass. The method used to develop CORE medium shows how ionomics informs replicable media design and may be applied in industrial settings to inform cost-effective biofuel production.

**Significance Statement:** Studying how carbon sources and mineral nutrients interplay to regulate algal metabolism can be exploited to discover and control pathways in photosynthesis and biofuel production. Here we design a medium from the cellular ionome of *Chromochloris zofingiensis*, a powerful algal model for photosynthesis, metabolism, and bioproducts, to provide a defined, replete standard for mixotrophic and heterotrophic growth of green algae. These media design principles show how accounting for increased nutritional demands based on carbon substrate can ensure experimental replicability when probing diverse algal metabolisms.
