## Supplementary material for "An algal nutrient-replete, optimized medium for fast growth and high triacylglycerol accumulation": Table S1

### Sheet: Sheet1
# Supplemental Table S1. Former medium and media design progression through optimization to C. zofingiensis growth progression. Final column is the optimized CORE medium
							Cell color key
Former Media				Media Design Progression		Change from previous medium	Source compound not present	Finalized Optimized Concentration
		Bristols + Chu's + Proteose		The media adjustments tested in paper are presented in order of modifications	See Design rationale below each media column	ADJ		Ratio Gradient of Internal ionome					Buffer & pH Optimizaton	Nitrogen Source Boost	Finalized Medium
	Source (mM)	Proteose Medium		Macronutrients (adaptations to Bristols)	Source (mM)	ADJ	ADJ.2xMgS	P14	M10	M10.2Ca	M14	M10 Simplified	M10 HEPES	M10 HEPES N boost	CORE Medium
Macronutrients (Bristols)	NaNO3	2.94			NaNO3	20	20	2.88328	22.7179	22.7179	50.3	22.5	22.5	45	45
	MgSO4 * 7H2O	0.3			MgSO4 * 7H2O	0.6	1.2	0.295634	2.32936	2.32936	5.15745	2.5	2.5	2.5	2.5
					K2SO4			0.19 *	1.52528	1.52528	3.37713	1.5	1.5	1.5	1.5
	K2HPO4	0.43			K2HPO4	4.512	4.512	0.707658	5.70778	5.70778	12.3454	5.71	5.71	5.71	5.71
	KH2PO4	1.29			KH2PO4	0.231	0.231	0.0362298	0.29222	0.29222	0.632043	0.29	0.29	0.29	0.29
	CaCl2 *2H2O	0.17			CaCl2 *2H2O	0.17	0.17	0.0101852	0.0802515	0.160503	0.177685	0.08	0.08	0.08	0.08
	NaCl	0.43			NaCl	0.43	0.43	**
	Source (µM)	Proteose Medium		Micronutrients (chelated stock solutions developed Kropat 2011)	Source (µM)	ADJ	ADJ.2xMgS	P14	M10	M10.2Ca	M14	M10 Simplified	M10 HEPES	M10 HEPES N boost	CORE Medium
Micronutrients (Chu's)	Fe (undefined)	~0.1 (*)			Fe(III)-EDTA	50	50	26.7829	211.027	211.027	467.237	200	200	200	50
	MnCl2 * 4H2O	0.13			Mn(II)-EDTA	7.5	7.5	1.8237	14.3693	14.3693	31.8152	15	15	15	15
	CuSO4 * 5H2O	0.16			Cu(II)-EDTA	2	2	1.49958	11.8155	11.8155	26.1607	12	12	12	12
	ZnSO4 * 7H2O	0.31			Zn(II)-EDTA	5	5	2.27359	17.914	17.914	39.6636	17.5	17.5	17.5	17.5
	Na2MoO4 * 2H2O	0.1			(NH4)6Mo7O24	0.0285	0.0285	0.00728235	0.057	0.057	0.127043	0.057	0.057	0.057	0.057
	Na2EDTA	0.27			Na2EDTA	25	25	25	25	25	25	25	25	25	25
					Na2SeO3	0.1	0.1	0.0042655	0.0336087	0.0336087	0.0744132	0.025	0.025	0.025	0.025
	H3BO3	19.98			*
	CoCl2 * 6H2O	0.17			**
pH		7.6		pH		8 *	8	8	8	8	8	8	7.5	7.5	7.5
		**		Organic Buffer									20 mM HEPES	20 mM HEPES	20 mM HEPES
Organic Supplement	Proteose Peptone	1 (g/L)			***
				Media Design Rationale		N boost: Maintain green pigment during +Glc. S & P Boost compensates for these elements loss in +Glc. Micronutrient boost: allows metal chelate levels to be comparable to Kropat 2011	MgS was doubled to test further increase in S content and if S content changes growth impacts. Performed same growth as ADJ	The internal ionome of autotrophic C.zofingiensis cells is chosen to be 3X excess of estimated biomass to achieve day 14 photoautotrophic cultures biomass (P14), day 10 of +Glc culture biomass (5 days after +Glc treatment, M10), or day 14 +Glc cultures biomass (9 days after +Glc, M14). Calcium was doubled in M10 (M10.2Ca) to confirm low internal Ca of C.zofingiensis was not due to environmetal co…				M10 was ideal nutrient composition,M10 Simplified is just M10 where the concentration is rounded.	pH of 7.5 and 8 have no difference in growth changes. HEPES is an effective buffer that does not impact concentration	Nitrate is increased with no cost to growth to improve excess N levels for +Glc growth	Iron is reduced from 200 to 50 to improve internal consistensy during photoautrophic growth phase
Comments on starred cell notes		* iron estimation came from Proteose Peptone (BD 211684) product evaluation and may not be accurate		Comments on starred cell notes	*Borate is removed, not present in green algae	* pH 8 was chosen because C.zofingiensis grows well in alkaline solutions. Further replicates found now difference between pH 8.5		* K2SO4 was added to medium because cells have higher S than Mg
		**Only Phosphate buffer is used in original medum			**Cobalt is removed			** NaCl supplement from Bristols removed from media and was shown to not impact growth rates
					***Proteose peptone was no longer be used in medium optimizations media to make all nutrient sources defined
					to make future medium defined, we remove
					peptone subunit

### Sheet: Sheet2
Component	mg	mM	µM (diluted)
Na2EDTA	50	0.134	0.268
H3BO3	618	9.99	19.98
CuSO4 * 5H2O	19.6	0.0785	0.157
ZnSO4 * 7H2O	44	0.153	0.306
CoCl2 * 6H2O	20	0.0841	0.1682
MnCl2 * 4H2O	12.6	0.0637	0.1274
Na2MoO4 * 2H2O	12.6	0.0521	0.1042
